# Multilevel gene expression changes in lineages containing adaptive copy number variants

**DOI:** 10.1101/2023.10.20.563336

**Authors:** Pieter Spealman, Carolina de Santana, Titir De, David Gresham

## Abstract

Copy-number variants (CNVs) are an important class of recurrent variants that mediate adaptive evolution. While CNVs can increase the relative fitness of the organism, they can also incur a cost. We previously evolved populations of *Saccharomyces cerevisiae* over hundreds of generations in glutamine-limited (Gln-) chemostats and observed the recurrent evolution of CNVs at the *GAP1* locus. To understand the role that expression plays in adaptation, both in relation to the adaptation of the organism to the selective condition, and as a consequence of the CNV, we measured the transcriptome, translatome, and proteome of 4 strains of evolved yeast, each with a unique CNV, and their ancestor in Gln-conditions. We find CNV-amplified genes correlate with higher RNA abundance; however, this effect is reduced at the level of the proteome, consistent with post-transcriptional dosage compensation. By normalizing each level of expression by the abundance of the preceding step we were able to identify widespread divergence in the efficiency of each step in the gene in the efficiency of each step in gene expression. Genes with significantly different translational efficiency were enriched for potential regulatory mechanisms including either upstream open reading frames, RNA binding sites for SSD1, or both. Genes with lower protein expression efficiency were enriched for genes encoding proteins in protein complexes. Taken together, our study reveals widespread changes in gene expression at multiple regulatory levels in lineages containing adaptive CNVs highlighting the diverse ways in which adaptive evolution shapes gene expression.
