## Supplemental_Tables for "Multilevel gene expression changes in lineages containing adaptive copy number variants": SF2_MaxQuant_16plex_template_10262023.txt

Internal label	Terminal label	CF -2x13C [%]	CF -13C-15N [%]	CF -13C [%]	CF -15N [%]	CF +15N [%]	CF +13C [%]	CF +15N+13C [%]	CF +2x13C [%]	TMT-like
TMTpro16plex-Lys126C	TMTpro16plex-Nter126C	0	0	0	0	9.09	9.09	0.32	0.32	TRUE
TMTpro16plex-Lys127N	TMTpro16plex-Nter127N	0	0	0.78	0.78	9.41	9.41	0.33	0.33	TRUE
TMTpro16plex-Lys127C	TMTpro16plex-Nter127C	0	0	0.93	0.93	8.63	8.63	0.27	0.27	TRUE
TMTpro16plex-Lys128N	TMTpro16plex-Nter128N	0	0	0.82	0.82	8.13	8.13	0.26	0.26	TRUE
TMTpro16plex-Lys128C	TMTpro16plex-Nter128C	0	0	1.47	1.47	6.91	6.91	0.15	0.15	TRUE
TMTpro16plex-Lys129N	TMTpro16plex-Nter129N	0	0	1.46	1.46	6.86	6.86	0.15	0.15	TRUE
TMTpro16plex-Lys129C	TMTpro16plex-Nter129C	0.51	0.51	2.74	2.74	6.15	6.15	0.11	0.11	TRUE
TMTpro16plex-Lys130N	TMTpro16plex-Nter130N	0.13	0.13	2.41	2.41	5.58	5.58	0.1	0.1	TRUE
TMTpro16plex-Lys130C	TMTpro16plex-Nter130C	0.04	0.04	3.1	3.1	4.82	4.82	0.06	0.06	TRUE
TMTpro16plex-Lys131N	TMTpro16plex-Nter131N	0.03	0.03	2.78	2.78	4.57	4.57	0.12	0.12	TRUE
TMTpro16plex-Lys131C	TMTpro16plex-Nter131C	0.08	0.08	3.9	3.9	3.57	3.57	0.04	0.04	TRUE
TMTpro16plex-Lys132N	TMTpro16plex-Nter132N	0.15	0.15	3.58	3.58	1.8	1.8	0	0	TRUE
TMTpro16plex-Lys132C	TMTpro16plex-Nter132C	0.11	0.11	4.55	4.55	1.86	1.86	0	0	TRUE
TMTpro16plex-Lys133N	TMTpro16plex-Nter133N	0.07	0.07	3.14	3.14	3.4	3.4	0.03	0.03	TRUE
TMTpro16plex-Lys133C	TMTpro16plex-Nter133C	0.22	0.22	4.96	4.96	1.03	1.03	0	0	TRUE
TMTpro16plex-Lys134N	TMTpro16plex-Nter134N	0.3	0.3	5.49	5.49	1.14	1.14	0	0	TRUE
