## Supplemental_Tables for "Multilevel gene expression changes in lineages containing adaptive copy number variants": ST12_Table_S19.xlsx

### Sheet: DGY1657_vcf_gff
###fileDate=09_07_2023
##source=cvish
##reference=/scratch/work/cgsb/genomes/In_house/Fungi/Saccharomyces_cerevisiae/Gresham/GCF_000146045.2_R64_GAP1/GCF_000146045.2_R64_genomic_GAP1.fna
NC_001147.6	cvish	19_anchor_split	830741	830944	.	.	4	node_uid=19;filter=PASS;otherside=NC_001134.8:133937-133965_breeze;anchor_details=no_annotated_feature;other_details=no_annotated_feature;contig=tagtaatccagttgccgagctattgttgcagattgaaatgtcatcacgtggacATTATATCATCATTAACGACTAATGCGTCAAAAAAAAAATGGGCTAAAAAAAAAAAAAGCAAAAAAAAGAAACTCAGATAAGTCGATATGGAAAACCTTTTTTCTTGAGTGCAACCCTTTTAGAGGTTACAAAACAACAAAAGTCCAAATA
NC_001142.9	cvish	36_anchor_split	58979	59144	.	.	6	node_uid=36;filter=PASS;otherside=NC_001146.8:104833-104885_breeze;anchor_details=name=tT(AGU)J_cn=0.695_pval=0.788644657499482;other_details=name=tT(AGU)N1_cn=1.214_pval=0.7930354328014508;contig=gtatgatattgtggaACTTTTTTTATATTTAAAAAATTTTCCAGTGTAATTTTAATCGCGTTTACTAAACCGCGTTAAAAAAAAAAAAAAAAAAAAATTAATTGCTAAAAAATCAAATATATGCTTCCAATCGGATTTGAACCGATGATCTCCACATTACTAGTGT
NC_001224.1	cvish	35_anchor_split	43953	44040	.	.	7	node_uid=35;filter=PASS;otherside=NC_001224.1:43595-43671_breeze;anchor_details=no_annotated_feature;other_details=name=Q0105_cn=4.827_pval=0.7132985759649915;contig=ATACGGCGACCACCGAGATCTACACGCGTAAGATCGTCGGCAGCGTCAGATGTGTATAAGAGACAGCCCCGGAACTATAATATATAAAATAATAATTATATAGTTCCGGGGCCCGGTCACGGAAGCCGGAACCCCGCAAGGAGATTTATTAattattattatctctactattgaaaatgttttattctatatcggtagagttaataaataatatataattaaattaatacata…
NC_001134.8	cvish	7_breeze_split	251585	251609	.	.	3	node_uid=7;filter=PASS;otherside=NC_001135.5:27559-27752;anchor_details=no_annotated_feature;other_details=no_annotated_feature;contig=tcttaatgccttaagtcaaaaaatagtttttgggatatatcTTGTGATCAAATGCTTTGCAAAAGGGTAAAAAAGCGTTTAAAATATGATAGCCAAAAGTAAAAAAAAAAAAAAAAAAAAAGAAGGAAGTTAGTATCGAGCTCAAACAATTTTAGTTTTGCTGGACATATTTTCAGTTTCATTACTGTATAT
NC_001142.9	cvish	31_breeze_split	265873	265998	.	.	3	node_uid=31;filter=PASS;otherside=NC_001142.9:265873-265998;anchor_details=name=YJL089W_cn=0.512_pval=0.7758195397800584;other_details=name=YJL089W_cn=0.512_pval=0.7758195397800584;contig=CTATCAGGACTTTATTGCTGCAGGATAGTGCGAATTTATCTGTATCATCGATGGGAATAAGACCTGCCATATTTTCTGCCCATCTTGGCCATCGTCTATTCAGAGTAGCGAGAAGAAAAAAAGAAGCAAAAAAAAAAAAAAAAAAAAAAAAAAAAAAAAAAAAAAAAAAAAAA
NC_001145.3	cvish	24_anchor_split	667136	667219	.	.	2	node_uid=24;filter=PASS;otherside=NC_001146.8:359363-359391_breeze;anchor_details=no_annotated_feature;other_details=no_annotated_feature;contig=CCCTACAACTTAGCAAACGTCAAACATGCTGTAGATAGAGCTTCTATAGAAGTACAGTTATTCAAACAAAAAAAAAAAAAAAAAAAAAGTTTTATAAGAAAAAAAAAAAAAAAAAAAAAAtgtttataatggatatAAAAAAAAAAAAAAAAAAAAAAAAAAAAAAAcaaagcacaaa
NC_001139.9	cvish	27_anchor_split	1010917	1011026	.	.	2	node_uid=27;filter=PASS;otherside=NC_001148.4:868372-868397_breeze;anchor_details=no_annotated_feature;other_details=no_annotated_feature;contig=CCCTTTTAATGCCTCCACGGAGGTTCGAATGGGTTATACTAGAAAGAAAAAAAAATAGTGATAATTAACAATGAAAAAAAAAAAAAAAACAAAAAAATGTTGTATTGGGGTAAAAAAAAAAAAAAAAAAAAAAAAAAAAAAAAGAAAAATAaaaaaaaaaaaaa
NC_001148.4	cvish	27_breeze_split	868372	868397	.	.	2	node_uid=27;filter=PASS;otherside=NC_001139.9:1010917-1011026;anchor_details=no_annotated_feature;other_details=no_annotated_feature;contig=CCCTTTTAATGCCTCCACGGAGGTTCGAATGGGTTATACTAGAAAGAAAAAAAAATAGTGATAATTAACAATGAAAAAAAAAAAAAAAACAAAAAAATGTTGTATTGGGGTAAAAAAAAAAAAAAAAAAAAAAAAAAAAAAAAGAAAAATAaaaaaaaaaaaaa
NC_001144.5	cvish	29_breeze_split	459854	459878	.	.	3	node_uid=29;filter=PASS;otherside=NC_001144.5:460040-460117;anchor_details=name=NTS1-2_cn=63.532_pval=0.013249784601621122;other_details=name=NTS1-2_cn=63.532_pval=0.013249784601621122;contig=CCCTCCATTTCCCTCTCTTCTACGGTTAATACTTTCCTCTTCGTCTTTTTCTACATGCTCATTGGGTTGCTTCTTATTACTACTTGATATGGTAGGTTAGTTATGGGATTTAGTACAAAAAATATTCTCCTCAGATATTAATACAAACTTAAAAACAGTTAAAAAAAAAAAAAAAAGTTTTTTTAAATTAAAAAAAATAAAAAAAAA…
NC_001146.8	cvish	36_breeze_split	104833	104885	.	.	6	node_uid=36;filter=PASS;otherside=NC_001142.9:58979-59144;anchor_details=name=tT(AGU)J_cn=0.695_pval=0.788644657499482;other_details=name=tT(AGU)N1_cn=1.214_pval=0.7930354328014508;contig=gtatgatattgtggaACTTTTTTTATATTTAAAAAATTTTCCAGTGTAATTTTAATCGCGTTTACTAAACCGCGTTAAAAAAAAAAAAAAAAAAAAATTAATTGCTAAAAAATCAAATATATGCTTCCAATCGGATTTGAACCGATGATCTCCACATTACTAGTGT
NC_001134.8	cvish	19_breeze_split	133937	133965	.	.	4	node_uid=19;filter=PASS;otherside=NC_001147.6:830741-830944;anchor_details=no_annotated_feature;other_details=no_annotated_feature;contig=tagtaatccagttgccgagctattgttgcagattgaaatgtcatcacgtggacATTATATCATCATTAACGACTAATGCGTCAAAAAAAAAATGGGCTAAAAAAAAAAAAAGCAAAAAAAAGAAACTCAGATAAGTCGATATGGAAAACCTTTTTTCTTGAGTGCAACCCTTTTAGAGGTTACAAAACAACAAAAGTCCAAATA
NC_001146.8	cvish	26_breeze_split	172355	172429	.	.	1	node_uid=26;filter=PASS;otherside=NC_001146.8:172430-172456;anchor_details=no_annotated_feature;other_details=no_annotated_feature;contig=GTGTTTCAAATGTAGCATTATCCTATTggataagcgcttatgattacgtagaatataaCTTTATTCTCTTTTTTTACCGTATTCCTGGTTTTTTTTTCAAGGTTTAGATGAAAATTAAAATGAAAAAAAAAAAAAAAAAAAAAAAAATTAAAAAAAAAAAAAAAATAAAATAAAAAAAAAAA
NC_001224.1	cvish	35_breeze_split	43595	43671	.	.	7	node_uid=35;filter=PASS;otherside=NC_001224.1:43953-44040;anchor_details=no_annotated_feature;other_details=name=Q0105_cn=4.827_pval=0.7132985759649915;contig=ATACGGCGACCACCGAGATCTACACGCGTAAGATCGTCGGCAGCGTCAGATGTGTATAAGAGACAGCCCCGGAACTATAATATATAAAATAATAATTATATAGTTCCGGGGCCCGGTCACGGAAGCCGGAACCCCGCAAGGAGATTTATTAattattattatctctactattgaaaatgttttattctatatcggtagagttaataaataatatataattaaattaatacatagactgtc…
NC_001144.5	cvish	0_breeze_split	460040	460117	.	.	1	node_uid=0;filter=PASS;otherside=NC_001137.3:64146-64167;anchor_details=no_annotated_feature;other_details=name=NTS1-2_cn=63.532_pval=0.013249784601621122;contig=CCCTCCATTTCCCTCTCTTCTACGGTTAATACTTTCCTCTTCGTCTTTTTCTACATGCTCATTGGGTTGCTTCTTATTACTACTTGATATGGTAGGTTAGTTATGGGATTTAGTACAAAAAATATTCTCCTCAGATATTAATACAAACTTAAAAACAGTTAAAAAAAAAAAAAAAAGTTTTTTTAAATTAAAAAAAATAAAAAAAAAAAAAAAAAAAAAAAAAAAAAAAAAAAAAAG…
NC_001136.10	cvish	17_breeze_split	123783	123806	.	.	1	node_uid=17;filter=PASS;otherside=NC_001147.6:769858-769944;anchor_details=no_annotated_feature;other_details=no_annotated_feature;contig=CAGTAACTCACAAGCATTCACGTACATAATTCTGTTTTTTTTTTTTTTATTAATTTATAGCACGCTTTCGGGGTTaTTTTTTTTTTTTTTAATATATATTGTTGGTTTAATTTTTTAATGTTGGGGGTATGGCACCTAAAGTGGGGGTTATgagA
NC_001135.5	cvish	30_anchor_split	148518	148618	.	.	5	node_uid=30;filter=PASS;otherside=NC_001142.9:538101-538168_breeze;anchor_details=name=YCR018C_cn=0.472_pval=0.7768610914319878;other_details=no_annotated_feature;contig=caactatggtagACAGCAAGATTGTTTGCTTCTTGGCTAGTCGTACGTCTCTCGGAATTGCATGCACTAGTTACACGATTCTTTGAGGGTGTAATTTTGTTGGAATAAAAATCAACTATCATCTACTAACTAGTATTTACGTTACTAGTATATTATCATATAC
NC_001141.2	cvish	38_breeze_split	358417	358625	.	.	14	node_uid=38;filter=PASS;otherside=NC_001141.2:358417-358625;anchor_details=name=YIR002C_cn=0.967_pval=0.7977986625442036;other_details=name=YIR002C_cn=0.967_pval=0.7977986625442036;contig=aatgtcttcagggattatccgatctgattttttatagtcaatgcattgcttggatataagcgcttgcagggttgaatagtcttccatagcacgcTCGAATTTGTATGATTCATTACTGCTAAACAGTAGTACTATCTTACCATCTCGTTTTCTGCCTGTTCTACCCATACGCTGAATATTTTTGATTGGACTACTTGTAGTATCATAACTA…
NC_001224.1	cvish	18_anchor_split	1	129	.	.	3	node_uid=18;filter=PASS;otherside=NC_001224.1:69441-69490_breeze;anchor_details=no_annotated_feature;other_details=no_annotated_feature;contig=aatagttccggggcccggccacgggaGCCGGAACCCCGAAAGGAGAATAAATATTTTAATAATAAATATTATTTTTATAATATAAATTAATATTATAATATAATATATATATAAAAAATTAATTATGAATATGGATATTATATTATAATTAAGCATATTTCTGTATAATAATATAAC
NC_001137.3	cvish	0_anchor_split	64146	64167	.	.	1	node_uid=0;filter=PASS;otherside=NC_001144.5:460040-460117_breeze;anchor_details=no_annotated_feature;other_details=name=NTS1-2_cn=63.532_pval=0.013249784601621122;contig=CCCTCCATTTCCCTCTCTTCTACGGTTAATACTTTCCTCTTCGTCTTTTTCTACATGCTCATTGGGTTGCTTCTTATTACTACTTGATATGGTAGGTTAGTTATGGGATTTAGTACAAAAAATATTCTCCTCAGATATTAATACAAACTTAAAAACAGTTAAAAAAAAAAAAAAAAGTTTTTTTAAATTAAAAAAAATAAAAAAAAAAAAAAAAAAAAAAAAAAAAAA…
NC_001142.9	cvish	30_breeze_split	538101	538168	.	.	5	node_uid=30;filter=PASS;otherside=NC_001135.5:148518-148618;anchor_details=name=YCR018C_cn=0.472_pval=0.7768610914319878;other_details=no_annotated_feature;contig=caactatggtagACAGCAAGATTGTTTGCTTCTTGGCTAGTCGTACGTCTCTCGGAATTGCATGCACTAGTTACACGATTCTTTGAGGGTGTAATTTTGTTGGAATAAAAATCAACTATCATCTACTAACTAGTATTTACGTTACTAGTATATTATCATATAC
NC_001135.5	cvish	28_anchor_split	44542	44684	.	.	3	node_uid=28;filter=PASS;otherside=NC_001136.10:678028-678055_breeze;anchor_details=name=YCL045C_cn=0.876_pval=0.7965545937951202;other_details=no_annotated_feature;contig=CGTATTTTATCCGTCCTTCTGTTTCAAACAAGAAGTTGAAATCACAATGGCTAATTAAATAGATATTTACATACACATTATATATATCAGATACACATTTCAAGGCTCCTTATTTTGGCTTTCTTTTTTTTTTTTTTTTTTTTAAATTGAA
NC_001142.9	cvish	31_anchor_split	265873	265998	.	.	3	node_uid=31;filter=PASS;otherside=NC_001142.9:265873-265998_breeze;anchor_details=name=YJL089W_cn=0.512_pval=0.7758195397800584;other_details=name=YJL089W_cn=0.512_pval=0.7758195397800584;contig=CTATCAGGACTTTATTGCTGCAGGATAGTGCGAATTTATCTGTATCATCGATGGGAATAAGACCTGCCATATTTTCTGCCCATCTTGGCCATCGTCTATTCAGAGTAGCGAGAAGAAAAAAAGAAGCAAAAAAAAAAAAAAAAAAAAAAAAAAAAAAAAAAAAAAAAAAAAAA
NC_001140.6	cvish	32_breeze_split	549601	549640	.	.	5	node_uid=32;filter=PASS;otherside=NC_001144.5:818364-818474;anchor_details=no_annotated_feature;other_details=no_annotated_feature;contig=AACTTCGTGGGCTCGGAGATGTGTATAAGAGACAGATTAGTTGATAGACGATAGTGGATTTTTATTCCAACAAAAAAAAAGTATTAATCAAGTTTAAATGTGGATATGGACCTTCCTGTGCTTATATAAGAGAGGTATAAAACTGTTGAAATAAAATTCCACCATCACCTATCAACTAATGGtataatatt;CCATTAGTTGATAGGTGATGGTGGAATTTTATTTCAACAGTTTTATACCTCTCTTATATAAGCACAGGA…
NC_001144.5	cvish	33_anchor_split	818364	818474	.	.	5	node_uid=33;filter=PASS;otherside=NC_001139.9:535750-535796_breeze;anchor_details=no_annotated_feature;other_details=no_annotated_feature;contig=AACTTCGTGGGCTCGGAGATGTGTATAAGAGACAGATTAGTTGATAGACGATAGTGGATTTTTATTCCAACAAAAAAAAAGTATTAATCAAGTTTAAATGTGGATATGGACCTTCCTGTGCTTATATAAGAGAGGTATAAAACTGTTGAAATAAAATTCCACCATCACCTATCAACTAATGGtataatatt;CCATTAGTTGATAGGTGATGGTGGAATTTTATTTCAACAGTTTTATACCTCTCTTATATAAG…
NC_001139.9	cvish	33_breeze_split	535750	535796	.	.	5	node_uid=33;filter=PASS;otherside=NC_001144.5:818364-818474;anchor_details=no_annotated_feature;other_details=no_annotated_feature;contig=AACTTCGTGGGCTCGGAGATGTGTATAAGAGACAGATTAGTTGATAGACGATAGTGGATTTTTATTCCAACAAAAAAAAAGTATTAATCAAGTTTAAATGTGGATATGGACCTTCCTGTGCTTATATAAGAGAGGTATAAAACTGTTGAAATAAAATTCCACCATCACCTATCAACTAATGGtataatatt;CCATTAGTTGATAGGTGATGGTGGAATTTTATTTCAACAGTTTTATACCTCTCTTATATAAGCACAGGA…
NC_001136.10	cvish	28_breeze_split	678028	678055	.	.	3	node_uid=28;filter=PASS;otherside=NC_001135.5:44542-44684;anchor_details=name=YCL045C_cn=0.876_pval=0.7965545937951202;other_details=no_annotated_feature;contig=CGTATTTTATCCGTCCTTCTGTTTCAAACAAGAAGTTGAAATCACAATGGCTAATTAAATAGATATTTACATACACATTATATATATCAGATACACATTTCAAGGCTCCTTATTTTGGCTTTCTTTTTTTTTTTTTTTTTTTTAAATTGAA
NC_001135.5	cvish	7_anchor_split	27559	27752	.	.	3	node_uid=7;filter=PASS;otherside=NC_001134.8:251585-251609_breeze;anchor_details=no_annotated_feature;other_details=no_annotated_feature;contig=tcttaatgccttaagtcaaaaaatagtttttgggatatatcTTGTGATCAAATGCTTTGCAAAAGGGTAAAAAAGCGTTTAAAATATGATAGCCAAAAGTAAAAAAAAAAAAAAAAAAAAAGAAGGAAGTTAGTATCGAGCTCAAACAATTTTAGTTTTGCTGGACATATTTTCAGTTTCATTACTGTATAT
NC_001147.6	cvish	17_anchor_split	769858	769944	.	.	1	node_uid=17;filter=PASS;otherside=NC_001136.10:123783-123806_breeze;anchor_details=no_annotated_feature;other_details=no_annotated_feature;contig=CAGTAACTCACAAGCATTCACGTACATAATTCTGTTTTTTTTTTTTTTATTAATTTATAGCACGCTTTCGGGGTTaTTTTTTTTTTTTTTAATATATATTGTTGGTTTAATTTTTTAATGTTGGGGGTATGGCACCTAAAGTGGGGGTTATgagA
NC_001141.2	cvish	38_anchor_split	358417	358625	.	.	14	node_uid=38;filter=PASS;otherside=NC_001141.2:358417-358625_breeze;anchor_details=name=YIR002C_cn=0.967_pval=0.7977986625442036;other_details=name=YIR002C_cn=0.967_pval=0.7977986625442036;contig=aatgtcttcagggattatccgatctgattttttatagtcaatgcattgcttggatataagcgcttgcagggttgaatagtcttccatagcacgcTCGAATTTGTATGATTCATTACTGCTAAACAGTAGTACTATCTTACCATCTCGTTTTCTGCCTGTTCTACCCATACGCTGAATATTTTTGATTGGACTACTTGTAGTATC…
NC_001224.1	cvish	18_breeze_split	69441	69490	.	.	3	node_uid=18;filter=PASS;otherside=NC_001224.1:1-129;anchor_details=no_annotated_feature;other_details=no_annotated_feature;contig=aatagttccggggcccggccacgggaGCCGGAACCCCGAAAGGAGAATAAATATTTTAATAATAAATATTATTTTTATAATATAAATTAATATTATAATATAATATATATATAAAAAATTAATTATGAATATGGATATTATATTATAATTAAGCATATTTCTGTATAATAATATAAC
NC_001133.9	cvish	20_breeze_split	223130	223168	.	.	2	node_uid=20;filter=PASS;otherside=NC_001147.6:60214-60321;anchor_details=no_annotated_feature;other_details=no_annotated_feature;contig=ATATAATATATATACATTCTACTAGTTAGGATGCACGTATAAAATAATCATGTTAAAACAGAAGGAAAAGTCAAAATGAAGAAGAAAAAAAAAAAAAAAAAAAAAAAAAAAAGAAAAAAGTAAAAAAAAAAAAAAAAAAAAAAAAAAAAAAaaaaaaaaaatgaaggggccgcc
NC_001146.8	cvish	26_anchor_split	172430	172456	.	.	1	node_uid=26;filter=PASS;otherside=NC_001146.8:172355-172429_breeze;anchor_details=no_annotated_feature;other_details=no_annotated_feature;contig=GTGTTTCAAATGTAGCATTATCCTATTggataagcgcttatgattacgtagaatataaCTTTATTCTCTTTTTTTACCGTATTCCTGGTTTTTTTTTCAAGGTTTAGATGAAAATTAAAATGAAAAAAAAAAAAAAAAAAAAAAAAATTAAAAAAAAAAAAAAAATAAAATAAAAAAAAAAA
NC_001146.8	cvish	25_breeze_split	172355	172429	.	.	1	node_uid=25;filter=PASS;otherside=NC_001146.8:172292-172323;anchor_details=no_annotated_feature;other_details=no_annotated_feature;contig=GTGTTTCAAATGTAGCATTATCCTATTggataagcgcttatgattacgtagaatataaCTTTATTCTCTTTTTTTACCGTATTCCTGGTTTTTTTTTCAAGGTTTAGATGAAAATTAAAATGAAAAAAAAAAAAAAAAAAAAAAAAATTAAAAAAAAAAAAAAAATAAAATAAAAAAAAAAA
NC_001146.8	cvish	24_breeze_split	359363	359391	.	.	2	node_uid=24;filter=PASS;otherside=NC_001145.3:667136-667219;anchor_details=no_annotated_feature;other_details=no_annotated_feature;contig=CCCTACAACTTAGCAAACGTCAAACATGCTGTAGATAGAGCTTCTATAGAAGTACAGTTATTCAAACAAAAAAAAAAAAAAAAAAAAAGTTTTATAAGAAAAAAAAAAAAAAAAAAAAAAtgtttataatggatatAAAAAAAAAAAAAAAAAAAAAAAAAAAAAAAcaaagcacaaa
NC_001144.5	cvish	32_anchor_split	818364	818474	.	.	5	node_uid=32;filter=PASS;otherside=NC_001140.6:549601-549640_breeze;anchor_details=no_annotated_feature;other_details=no_annotated_feature;contig=AACTTCGTGGGCTCGGAGATGTGTATAAGAGACAGATTAGTTGATAGACGATAGTGGATTTTTATTCCAACAAAAAAAAAGTATTAATCAAGTTTAAATGTGGATATGGACCTTCCTGTGCTTATATAAGAGAGGTATAAAACTGTTGAAATAAAATTCCACCATCACCTATCAACTAATGGtataatatt;CCATTAGTTGATAGGTGATGGTGGAATTTTATTTCAACAGTTTTATACCTCTCTTATATAAG…
NC_001147.6	cvish	20_anchor_split	60214	60321	.	.	2	node_uid=20;filter=PASS;otherside=NC_001133.9:223130-223168_breeze;anchor_details=no_annotated_feature;other_details=no_annotated_feature;contig=ATATAATATATATACATTCTACTAGTTAGGATGCACGTATAAAATAATCATGTTAAAACAGAAGGAAAAGTCAAAATGAAGAAGAAAAAAAAAAAAAAAAAAAAAAAAAAAAGAAAAAAGTAAAAAAAAAAAAAAAAAAAAAAAAAAAAAAaaaaaaaaaatgaaggggccgcc
NC_001146.8	cvish	25_anchor_split	172292	172323	.	.	1	node_uid=25;filter=PASS;otherside=NC_001146.8:172355-172429_breeze;anchor_details=no_annotated_feature;other_details=no_annotated_feature;contig=GTGTTTCAAATGTAGCATTATCCTATTggataagcgcttatgattacgtagaatataaCTTTATTCTCTTTTTTTACCGTATTCCTGGTTTTTTTTTCAAGGTTTAGATGAAAATTAAAATGAAAAAAAAAAAAAAAAAAAAAAAAATTAAAAAAAAAAAAAAAATAAAATAAAAAAAAAAA
NC_001144.5	cvish	29_anchor_split	460040	460117	.	.	3	node_uid=29;filter=PASS;otherside=NC_001144.5:459854-459878_breeze;anchor_details=name=NTS1-2_cn=63.532_pval=0.013249784601621122;other_details=name=NTS1-2_cn=63.532_pval=0.013249784601621122;contig=CCCTCCATTTCCCTCTCTTCTACGGTTAATACTTTCCTCTTCGTCTTTTTCTACATGCTCATTGGGTTGCTTCTTATTACTACTTGATATGGTAGGTTAGTTATGGGATTTAGTACAAAAAATATTCTCCTCAGATATTAATACAAACTTAAAAACAGTTAAAAAAAAAAAAAAAAGTTTTTTTAAATTAAAAAAAATAA…

### Sheet: DGY1726_vcf_gff
###fileDate=10_07_2023
##source=cvish
##reference=/scratch/work/cgsb/genomes/In_house/Fungi/Saccharomyces_cerevisiae/Gresham/GCF_000146045.2_R64_GAP1/GCF_000146045.2_R64_genomic_GAP1.fna
NC_001139.9	cvish	21_breeze_split	574678	574699	.	.	7	node_uid=21;filter=PASS;otherside=NC_001143.9:581884-581961;anchor_details=no_annotated_feature;other_details=no_annotated_feature;contig=ATCAAAGATAGTTGATTTTTATTCCAACGATCATGTTTTTATATGCGCATTAACCCAGGGTACGTGTGTTAGATATGATAGGGTCCCCCGCGCGTATAAGTTACGccgtgaatgatataacacg
NC_001143.9	cvish	64_anchor_split	513903	513945	.	.	1	node_uid=64;filter=PASS;otherside=NC_001143.9:517299-517356_breeze;anchor_details=no_annotated_feature;other_details=GGFPnyu;cn=1.536;pval=0.7769388493760634;contig=ATTTACACCTCGCTCTGGGTCAAGTAATCAAAAAATACCTCGTCGAAcgccgttcTATCTTCGACAAATCTGgatggcggcgttagtaTCGCTTGGTTTATGT;atttACACCTCGCTCTGGGTCAAGTAATCAAAAAATACCTCGTCGAATATCTTCGACAAATCTGTCGCTTGGTTTATGT;ATCAATCCTTACGGATGGAACCTCGCTCTGGGTCAAGTAATCAAAAAATA…
NC_001139.9	cvish	11_breeze_split	823268	823309	.	.	1	node_uid=11;filter=PASS;otherside=NC_001144.5:818609-818633;anchor_details=tR(CCG)L;cn=0.936;pval=0.7973009789088105;other_details=no_annotated_feature;contig=ATGCTAACCATTGCACTAGAGGAGCCTATTAGTTGATAGACGATAGTGGATTTTTATTcCAACAAAAAAAAAGTATTAATCAAGTTTAAATGTGGATATGGacctt
NC_001133.9	cvish	45_breeze_split	183139	183174	.	.	33	node_uid=45;filter=PASS;otherside=NC_001137.3:441600-441645;anchor_details=YER137C;cn=2.101;pval=0.7473886866998787;other_details=no_annotated_feature;contig=CCATGTCAAGAACACTAGTATTCATCATACTTCCCATAGTGCTTTCTGTTGGAATAAAAATCCACTATCGTCTATCAAC
NC_001143.9	cvish	61_breeze_split	517279	517320	.	.	7162	node_uid=61;filter=PASS;otherside=NC_001144.5:391037-391077;anchor_details=no_annotated_feature;other_details=GGFPnyu;cn=1.536;pval=0.7769388493760634;contig=cagctgatGTGCCATGTAACGCCGTTCTATCCACGCTAACTCTGGATGGCGGCGTTAGTATCGAATCGACAGCAGTATAGCGA
NC_001138.5	cvish	27_breeze_split	55649	55684	.	.	1296	node_uid=27;filter=PASS;otherside=NC_001144.5:391405-391447;anchor_details=no_annotated_feature;other_details=YFL038C;cn=1.392;pval=0.7822109466431881;contig=gACTAGGCGAACCAACATTAACTGGGCTCGTAATAGGGCAGTGGCTGCAAGAGATTGATCGGTATGCAACCTCAAC
NC_001144.5	cvish	61_anchor_split	391037	391077	.	.	7162	node_uid=61;filter=PASS;otherside=NC_001143.9:517279-517320_breeze;anchor_details=no_annotated_feature;other_details=GGFPnyu;cn=1.536;pval=0.7769388493760634;contig=cagctgatGTGCCATGTAACGCCGTTCTATCCACGCTAACTCTGGATGGCGGCGTTAGTATCGAATCGACAGCAGTATAGCGA
NC_001137.3	cvish	44_anchor_split	441600	441645	.	.	57	node_uid=44;filter=PASS;otherside=NC_001147.6:117700-117735_breeze;anchor_details=YER137C;cn=2.101;pval=0.7473886866998787;other_details=no_annotated_feature;contig=CCATGTCAAGAACACTAGTATTCATCATACTTCCCATAGTGCTTTCTGTTGGAATAAAAATCCACTATCGTCTATcaac
NC_001144.5	cvish	12_anchor_split	818433	818474	.	.	4	node_uid=12;filter=PASS;otherside=NC_001139.9:535750-535798_breeze;anchor_details=no_annotated_feature;other_details=no_annotated_feature;contig=ATGCTAACCATTGCACTAGAGGAGCCTATTAGTTGATAGACGATAGTGGATTTTTATTcCAACAAAAAAAAAGTATTAATCAAGTTTAAATGTGGATATGGacctt
NC_001143.9	cvish	52_breeze_split	314190	314226	.	.	1511	node_uid=52;filter=PASS;otherside=NC_001135.5:148574-148618;anchor_details=YCR018C;cn=0.5;pval=0.7751859842236665;other_details=no_annotated_feature;contig=AGTTAGTAGATGATAGTTGATTTTTATTCCAACAAAATTACACCCTCAAAGAATCGTGTAACTAGTGCATGCAAT
#NC_001136.10	cvish	63_anchor_split	212357	212399	.	.	0	node_uid=63;filter=FILTER;otherside=NC_001136.10:212441-212485_breeze;anchor_details=no_annotated_feature;other_details=no_annotated_feature;contig=ATAATAATGGCCCATTCTTGGACTGAGGTACATTTTCTTTTTACACTGTATGGTTTCTAATCTGTACAAAAAAAAAAAAAAAAAAAAAAAAAAAAAATTAAAAAAaaaaaaaaaaacaaa
NC_001144.5	cvish	48_breeze_split	459947	459993	.	.	10	node_uid=48;filter=PASS;otherside=NC_001144.5:459947-459993;anchor_details=NTS1-2;cn=53.577;pval=0.006740019050272328;other_details=NTS1-2;cn=53.577;pval=0.006740019050272328;contig=ATATGGAATGGTCGGAGGAGAATATTGTTTGTACATATCAAGTAGTAGCAACCCAATGCTACTACTTGATATGTACAACTCTTTACAATATTCAAAAAAAACTTGCCATCATCATTCAAAA
NC_001144.5	cvish	10_anchor_split	818609	818633	.	.	7	node_uid=10;filter=PASS;otherside=NC_001140.6:549599-549640_breeze;anchor_details=tR(CCG)L;cn=0.936;pval=0.7973009789088105;other_details=no_annotated_feature;contig=ATGCTAACCATTGCACTAGAGGAGCCTATTAGTTGATAGACGATAGTGGATTTTTATTCCAACAAAAAAAAAGTATTAATCAAGTTTAAATGTttaactatcatcatcaGGATATGGACCTT
NC_001137.3	cvish	45_anchor_split	441600	441645	.	.	33	node_uid=45;filter=PASS;otherside=NC_001133.9:183139-183174_breeze;anchor_details=YER137C;cn=2.101;pval=0.7473886866998787;other_details=no_annotated_feature;contig=CCATGTCAAGAACACTAGTATTCATCATACTTCCCATAGTGCTTTCTGTTGGAATAAAAATCCACTATCGTCTATCAAC
NC_001144.5	cvish	26_anchor_split	391408	391447	.	.	1627	node_uid=26;filter=PASS;otherside=NC_001143.9:513946-513981_breeze;anchor_details=no_annotated_feature;other_details=GGFPnyu;cn=1.536;pval=0.7769388493760634;contig=gACTAGGCGAACCAACATTAACTGGGCTCGTAATAGGGCAGTGGCTGCAAGAGATTGATCGGTATGCAACCTCAAC
NC_001135.5	cvish	53_breeze_split	148503	148528	.	.	2677	node_uid=53;filter=PASS;otherside=NC_001135.5:148574-148614;anchor_details=YCR018C;cn=0.5;pval=0.7751859842236665;other_details=YCR018C;cn=0.5;pval=0.7751859842236665;contig=ATTGCATGCACTAGTTACACGATTCTTTGAGGGTGTAATTTTGTTGGAATAAAAATCAACTATCtagttccttgtgcacaactatggtATCTACTAACT
NC_001144.5	cvish	48_anchor_split	459947	459993	.	.	10	node_uid=48;filter=PASS;otherside=NC_001144.5:459947-459993_breeze;anchor_details=NTS1-2;cn=53.577;pval=0.006740019050272328;other_details=NTS1-2;cn=53.577;pval=0.006740019050272328;contig=ATATGGAATGGTCGGAGGAGAATATTGTTTGTACATATCAAGTAGTAGCAACCCAATGCTACTACTTGATATGTACAACTCTTTACAATATTCAAAAAAAACTTGCCATCATCATTCAAAA
NC_001224.1	cvish	34_breeze_split	31213	31261	.	.	2	node_uid=34;filter=PASS;otherside=NC_001224.1:33423-33463;anchor_details=no_annotated_feature;other_details=no_annotated_feature;contig=ATTCGTATCCGTATaCCGTACCCGTAcAGGGAGGACCGAACCCCGAAGGAGGAGAAGATAATATTATTACTATTTTT
NC_001140.6	cvish	10_breeze_split	549599	549640	.	.	7	node_uid=10;filter=PASS;otherside=NC_001144.5:818609-818633;anchor_details=tR(CCG)L;cn=0.936;pval=0.7973009789088105;other_details=no_annotated_feature;contig=ATGCTAACCATTGCACTAGAGGAGCCTATTAGTTGATAGACGATAGTGGATTTTTATTCCAACAAAAAAAAAGTATTAATCAAGTTTAAATGTttaactatcatcatcaGGATATGGACCTT
NC_001143.9	cvish	64_breeze_split	517299	517356	.	.	1	node_uid=64;filter=PASS;otherside=NC_001143.9:513903-513945;anchor_details=no_annotated_feature;other_details=GGFPnyu;cn=1.536;pval=0.7769388493760634;contig=ATTTACACCTCGCTCTGGGTCAAGTAATCAAAAAATACCTCGTCGAAcgccgttcTATCTTCGACAAATCTGgatggcggcgttagtaTCGCTTGGTTTATGT;atttACACCTCGCTCTGGGTCAAGTAATCAAAAAATACCTCGTCGAATATCTTCGACAAATCTGTCGCTTGGTTTATGT;ATCAATCCTTACGGATGGAACCTCGCTCTGGGTCAAGTAATCAAAAAATACCTCGTC…
NC_001135.5	cvish	52_anchor_split	148574	148618	.	.	1511	node_uid=52;filter=PASS;otherside=NC_001143.9:314190-314226_breeze;anchor_details=YCR018C;cn=0.5;pval=0.7751859842236665;other_details=no_annotated_feature;contig=AGTTAGTAGATGATAGTTGATTTTTATTCCAACAAAATTACACCCTCAAAGAATCGTGTAACTAGTGCATGCAAT
NC_001144.5	cvish	11_anchor_split	818609	818633	.	.	1	node_uid=11;filter=PASS;otherside=NC_001139.9:823268-823309_breeze;anchor_details=tR(CCG)L;cn=0.936;pval=0.7973009789088105;other_details=no_annotated_feature;contig=ATGCTAACCATTGCACTAGAGGAGCCTATTAGTTGATAGACGATAGTGGATTTTTATTcCAACAAAAAAAAAGTATTAATCAAGTTTAAATGTGGATATGGacctt
NC_001224.1	cvish	34_anchor_split	33423	33463	.	.	2	node_uid=34;filter=PASS;otherside=NC_001224.1:31213-31261_breeze;anchor_details=no_annotated_feature;other_details=no_annotated_feature;contig=ATTCGTATCCGTATaCCGTACCCGTAcAGGGAGGACCGAACCCCGAAGGAGGAGAAGATAATATTATTACTATTTTT
NC_001144.5	cvish	27_anchor_split	391405	391447	.	.	1296	node_uid=27;filter=PASS;otherside=NC_001138.5:55649-55684_breeze;anchor_details=no_annotated_feature;other_details=YFL038C;cn=1.392;pval=0.7822109466431881;contig=gACTAGGCGAACCAACATTAACTGGGCTCGTAATAGGGCAGTGGCTGCAAGAGATTGATCGGTATGCAACCTCAAC
NC_001147.6	cvish	44_breeze_split	117700	117735	.	.	57	node_uid=44;filter=PASS;otherside=NC_001137.3:441600-441645;anchor_details=YER137C;cn=2.101;pval=0.7473886866998787;other_details=no_annotated_feature;contig=CCATGTCAAGAACACTAGTATTCATCATACTTCCCATAGTGCTTTCTGTTGGAATAAAAATCCACTATCGTCTATcaac
#NC_001144.5	cvish	49_anchor_split	688112	688180	.	.	0	node_uid=49;filter=FILTER;otherside=NC_001144.5:688379-688414_breeze;anchor_details=no_annotated_feature;other_details=no_annotated_feature;contig=CAACTACATGAATACTACTAATAAATGATATTTTAGAGTTTGTGTATGATCAATTGGTGAATAATTTGATAATTGTTGGAATTCCATTTTGCTTAAGGCAATATAATA
NC_001139.9	cvish	12_breeze_split	535750	535798	.	.	4	node_uid=12;filter=PASS;otherside=NC_001144.5:818433-818474;anchor_details=no_annotated_feature;other_details=no_annotated_feature;contig=ATGCTAACCATTGCACTAGAGGAGCCTATTAGTTGATAGACGATAGTGGATTTTTATTcCAACAAAAAAAAAGTATTAATCAAGTTTAAATGTGGATATGGacctt
##NC_001136.10	cvish	63_breeze_split	212441	212485	.	.	0	node_uid=63;filter=FILTER;otherside=NC_001136.10:212357-212399;anchor_details=no_annotated_feature;other_details=no_annotated_feature;contig=ATAATAATGGCCCATTCTTGGACTGAGGTACATTTTCTTTTTACACTGTATGGTTTCTAATCTGTACAAAAAAAAAAAAAAAAAAAAAAAAAAAAAATTAAAAAAaaaaaaaaaaacaaa
NC_001224.1	cvish	62_anchor_split	31640	31701	.	.	7312	node_uid=62;filter=PASS;otherside=NC_001224.1:32234-32291_breeze;anchor_details=no_annotated_feature;other_details=no_annotated_feature;contig=AATGTATGCTTTATATATATTATTCAGTTAAGTTTCTAATCTCCTCCCCTCCCCCTCACTATTATTATAAGTACAattagggcgccaaccccgcagtg;accgggacctTGTACTTATAATAATAGTGAGGGGGAGGGGAGGAGATTAGAAACTTAACTGAATAATATATATAAAGCATACATT
NC_001224.1	cvish	62_breeze_split	32234	32291	.	.	7312	node_uid=62;filter=PASS;otherside=NC_001224.1:31640-31701;anchor_details=no_annotated_feature;other_details=no_annotated_feature;contig=AATGTATGCTTTATATATATTATTCAGTTAAGTTTCTAATCTCCTCCCCTCCCCCTCACTATTATTATAAGTACAattagggcgccaaccccgcagtg;accgggacctTGTACTTATAATAATAGTGAGGGGGAGGGGAGGAGATTAGAAACTTAACTGAATAATATATATAAAGCATACATT
NC_001143.9	cvish	26_breeze_split	513946	513981	.	.	1627	node_uid=26;filter=PASS;otherside=NC_001144.5:391408-391447;anchor_details=no_annotated_feature;other_details=GGFPnyu;cn=1.536;pval=0.7769388493760634;contig=gACTAGGCGAACCAACATTAACTGGGCTCGTAATAGGGCAGTGGCTGCAAGAGATTGATCGGTATGCAACCTCAAC
NC_001135.5	cvish	53_anchor_split	148574	148614	.	.	2677	node_uid=53;filter=PASS;otherside=NC_001135.5:148503-148528_breeze;anchor_details=YCR018C;cn=0.5;pval=0.7751859842236665;other_details=YCR018C;cn=0.5;pval=0.7751859842236665;contig=ATTGCATGCACTAGTTACACGATTCTTTGAGGGTGTAATTTTGTTGGAATAAAAATCAACTATCtagttccttgtgcacaactatggtATCTACTAACT
##NC_001144.5	cvish	49_breeze_split	688379	688414	.	.	0	node_uid=49;filter=FILTER;otherside=NC_001144.5:688112-688180;anchor_details=no_annotated_feature;other_details=no_annotated_feature;contig=CAACTACATGAATACTACTAATAAATGATATTTTAGAGTTTGTGTATGATCAATTGGTGAATAATTTGATAATTGTTGGAATTCCATTTTGCTTAAGGCAATATAATA
NC_001143.9	cvish	21_anchor_split	581884	581961	.	.	7	node_uid=21;filter=PASS;otherside=NC_001139.9:574678-574699_breeze;anchor_details=no_annotated_feature;other_details=no_annotated_feature;contig=ATCAAAGATAGTTGATTTTTATTCCAACGATCATGTTTTTATATGCGCATTAACCCAGGGTACGTGTGTTAGATATGATAGGGTCCCCCGCGCGTATAAGTTACGccgtgaatgatataacacg

### Sheet: DGY1735_vcf_gff
###fileDate=10_07_2023
##source=cvish
##reference=/scratch/work/cgsb/genomes/In_house/Fungi/Saccharomyces_cerevisiae/Gresham/GCF_000146045.2_R64_GAP1/GCF_000146045.2_R64_genomic_GAP1.fna
NC_001134.8	cvish	6_anchor_split	492915	492969	.	.	1	node_uid=6;filter=PASS;otherside=NC_001147.6:960776-960807_breeze;anchor_details=no_annotated_feature;other_details=no_annotated_feature;contig=GTCCTTTATCTCTTATCCTTTTCTTTCAACGGGGTGAAAAAAAAAAAAAAAAAAAAAAAAAAAAAAAAAAATTTTttataaccc
NC_001148.4	cvish	1_breeze_split	56408	56436	.	.	2	node_uid=1;filter=PASS;otherside=NC_001135.5:148567-148618;anchor_details=YCR018C;cn=0.489;pval=0.7720094688901764;other_details=no_annotated_feature;contig=AGATagtagaCGATAGTTGATTTTTATTCCAACAAAATTACACCCTCAAAGAATCGTGTAACTAGTGCATGCAATTCCGAGA
NC_001143.9	cvish	0_breeze_split	314190	314223	.	.	2	node_uid=0;filter=PASS;otherside=NC_001135.5:148567-148614;anchor_details=YCR018C;cn=0.489;pval=0.7720094688901764;other_details=no_annotated_feature;contig=AGATagtagaCGATAGTTGATTTTTATTCCAACAAAATTACACCCTCAAAGAATCGTGTAACTAGTGCATGCAATTCCGAGA
NC_001144.5	cvish	19_anchor_split	459846	459881	.	.	2	node_uid=19;filter=PASS;otherside=NC_001144.5:460003-460026_breeze;anchor_details=NTS1-2;cn=49.863;pval=0.010354211789081722;other_details=NTS1-2;cn=49.863;pval=0.010354211789081722;contig=TTCCTATGCTAAATCCCATAACTAACCTACCATTCGGAACAAAACAGTTTGCTTCACGGAGTGTTTTTTTTTTTTTTTTTTTAAAAAAAAAAAAAAAAAAAAAAAAATTAAAAAAAAAAAAAAAAAAAAAAAAATCGCGTATGGTCACCCAAAAAAA
NC_001136.10	cvish	25_anchor_split	884433	884530	.	.	6	node_uid=25;filter=PASS;otherside=NC_001144.5:605284-605360_breeze;anchor_details=tI(UAU)D;cn=0.611;pval=0.7757343774329151;other_details=tI(UAU)L;cn=0.782;pval=0.790684168749007;contig=CCTTTCAAACAGGCCTTTAAAAGCAACGCGACCGTCGTGGGTTCAAACCCCACCTCGAGCACTTTCTCTTTTTTTttcacacgcgtttgcaacatgcc
NC_001135.5	cvish	16_anchor_split	44529	44604	.	.	1	node_uid=16;filter=PASS;otherside=NC_001141.2:290174-290210_breeze;anchor_details=no_annotated_feature;other_details=no_annotated_feature;contig=GTatatatcagatacacatttcaagTCTCCTTATTTTGGCTTTCTTTTTTTTTTTTTTTTTTTTACATGGAAAACGTAAAAAAGGTGGTTTATTAAAATA
NC_001147.6	cvish	6_breeze_split	960776	960807	.	.	1	node_uid=6;filter=PASS;otherside=NC_001134.8:492915-492969;anchor_details=no_annotated_feature;other_details=no_annotated_feature;contig=GTCCTTTATCTCTTATCCTTTTCTTTCAACGGGGTGAAAAAAAAAAAAAAAAAAAAAAAAAAAAAAAAAAATTTTttataaccc
NC_001144.5	cvish	25_breeze_split	605284	605360	.	.	6	node_uid=25;filter=PASS;otherside=NC_001136.10:884433-884530;anchor_details=tI(UAU)D;cn=0.611;pval=0.7757343774329151;other_details=tI(UAU)L;cn=0.782;pval=0.790684168749007;contig=CCTTTCAAACAGGCCTTTAAAAGCAACGCGACCGTCGTGGGTTCAAACCCCACCTCGAGCACTTTCTCTTTTTTTttcacacgcgtttgcaacatgcc
NC_001142.9	cvish	11_anchor_split	424907	424959	.	.	1	node_uid=11;filter=PASS;otherside=NC_001143.9:196193-196228_breeze;anchor_details=no_annotated_feature;other_details=no_annotated_feature;contig=ggtaAGTCCCCCCTGCTTTCCTTCCAAAATACAAAAAAAAAAAAAAAAAAAAAAAAAAAAAAAAAAAATAAAAAAAAAA
NC_001139.9	cvish	20_breeze_split	541652	541687	.	.	4	node_uid=20;filter=PASS;otherside=NC_001144.5:818470-818557;anchor_details=no_annotated_feature;other_details=no_annotated_feature;contig=CCCAACAATTATCTCAACATTCACATATTTCTCATTTTTATACCTTTAACTATCATCATCAATAATTTCTTTTCTGAAAGTACGACATCAAAGTCGCCGAGTTTTGTCTTCGGAATAAATAC
NC_001139.9	cvish	26_breeze_split	479008	479103	.	.	9	node_uid=26;filter=PASS;otherside=NC_001139.9:479008-479103;anchor_details=no_annotated_feature;other_details=no_annotated_feature;contig=cgattagccggcaaaatcagtaaaggtatttcgcggccgcctccgcgaaatacctTTACTGATTTTGCCGGTTAATCGCATCGAAATTTCTTCATCACAAGAAAGCAAACAAATCGCCAGGCCATTCTAC
NC_001224.1	cvish	10_anchor_split	85056	85086	.	.	3	node_uid=10;filter=PASS;otherside=NC_001224.1:85577-85616_breeze;anchor_details=tM(CAU)Q2;cn=0.057;pval=0.6614905987405498;other_details=Q0285;cn=0.407;pval=0.7698863008653343;contig=GACAGTATAAATATAGTCCGGCCCGCCCCCCCGCGGCGGGCGGACAACATTTTAGGGTCATGACCTAATTATATActgtc
NC_001143.9	cvish	11_breeze_split	196193	196228	.	.	1	node_uid=11;filter=PASS;otherside=NC_001142.9:424907-424959;anchor_details=no_annotated_feature;other_details=no_annotated_feature;contig=ggtaAGTCCCCCCTGCTTTCCTTCCAAAATACAAAAAAAAAAAAAAAAAAAAAAAAAAAAAAAAAAAATAAAAAAAAAA
NC_001141.2	cvish	16_breeze_split	290174	290210	.	.	1	node_uid=16;filter=PASS;otherside=NC_001135.5:44529-44604;anchor_details=no_annotated_feature;other_details=no_annotated_feature;contig=GTatatatcagatacacatttcaagTCTCCTTATTTTGGCTTTCTTTTTTTTTTTTTTTTTTTTACATGGAAAACGTAAAAAAGGTGGTTTATTAAAATA
NC_001143.9	cvish	22_anchor_split	479682	479717	.	.	3	node_uid=22;filter=PASS;otherside=NC_001143.9:479636-479669_breeze;anchor_details=YKR021W;cn=2.489;pval=0.642865399586462;other_details=YKR021W;cn=2.489;pval=0.642865399586462;contig=TGTGTATAAGAGACAGCGCTCATAGATGGGCGATTGGACGAATTATTTGAAAAAAGCGGTGCTTCAGTATATATCccac
NC_001144.5	cvish	20_anchor_split	818470	818557	.	.	4	node_uid=20;filter=PASS;otherside=NC_001139.9:541652-541687_breeze;anchor_details=no_annotated_feature;other_details=no_annotated_feature;contig=CCCAACAATTATCTCAACATTCACATATTTCTCATTTTTATACCTTTAACTATCATCATCAATAATTTCTTTTCTGAAAGTACGACATCAAAGTCGCCGAGTTTTGTCTTCGGAATAAATAC
NC_001224.1	cvish	10_breeze_split	85577	85616	.	.	3	node_uid=10;filter=PASS;otherside=NC_001224.1:85056-85086;anchor_details=tM(CAU)Q2;cn=0.057;pval=0.6614905987405498;other_details=Q0285;cn=0.407;pval=0.7698863008653343;contig=GACAGTATAAATATAGTCCGGCCCGCCCCCCCGCGGCGGGCGGACAACATTTTAGGGTCATGACCTAATTATATActgtc
NC_001143.9	cvish	22_breeze_split	479636	479669	.	.	3	node_uid=22;filter=PASS;otherside=NC_001143.9:479682-479717;anchor_details=YKR021W;cn=2.489;pval=0.642865399586462;other_details=YKR021W;cn=2.489;pval=0.642865399586462;contig=TGTGTATAAGAGACAGCGCTCATAGATGGGCGATTGGACGAATTATTTGAAAAAAGCGGTGCTTCAGTATATATCccac
NC_001135.5	cvish	1_anchor_split	148567	148618	.	.	2	node_uid=1;filter=PASS;otherside=NC_001148.4:56408-56436_breeze;anchor_details=YCR018C;cn=0.489;pval=0.7720094688901764;other_details=no_annotated_feature;contig=AGATagtagaCGATAGTTGATTTTTATTCCAACAAAATTACACCCTCAAAGAATCGTGTAACTAGTGCATGCAATTCCGAGA
NC_001144.5	cvish	19_breeze_split	460003	460026	.	.	2	node_uid=19;filter=PASS;otherside=NC_001144.5:459846-459881;anchor_details=NTS1-2;cn=49.863;pval=0.010354211789081722;other_details=NTS1-2;cn=49.863;pval=0.010354211789081722;contig=TTCCTATGCTAAATCCCATAACTAACCTACCATTCGGAACAAAACAGTTTGCTTCACGGAGTGTTTTTTTTTTTTTTTTTTTAAAAAAAAAAAAAAAAAAAAAAAAATTAAAAAAAAAAAAAAAAAAAAAAAAATCGCGTATGGTCACCCAAAAAAA
NC_001139.9	cvish	26_anchor_split	479008	479103	.	.	9	node_uid=26;filter=PASS;otherside=NC_001139.9:479008-479103_breeze;anchor_details=no_annotated_feature;other_details=no_annotated_feature;contig=cgattagccggcaaaatcagtaaaggtatttcgcggccgcctccgcgaaatacctTTACTGATTTTGCCGGTTAATCGCATCGAAATTTCTTCATCACAAGAAAGCAAACAAATCGCCAGGCCATTCTAC
NC_001135.5	cvish	0_anchor_split	148567	148614	.	.	2	node_uid=0;filter=PASS;otherside=NC_001143.9:314190-314223_breeze;anchor_details=YCR018C;cn=0.489;pval=0.7720094688901764;other_details=no_annotated_feature;contig=AGATagtagaCGATAGTTGATTTTTATTCCAACAAAATTACACCCTCAAAGAATCGTGTAACTAGTGCATGCAATTCCGAGA

### Sheet: DGY1740_vcf_gff
###fileDate=10_07_2023
##source=cvish
##reference=/scratch/work/cgsb/genomes/In_house/Fungi/Saccharomyces_cerevisiae/Gresham/GCF_000146045.2_R64_GAP1/GCF_000146045.2_R64_genomic_GAP1.fna
NC_001143.9	cvish	10_breeze_split	314190	314228	.	.	4	node_uid=10;filter=PASS;otherside=NC_001135.5:148570-148618;anchor_details=YCR018C;cn=0.577;pval=0.7841018388074243;other_details=no_annotated_feature;contig=cggaatTGCATGCACTAGTTACACGATTCTTTGAGGGTGTAATTTTGTTGGAATAAAAATCAACTATCATCTACTAACTAG
NC_001145.3	cvish	2_anchor_split	5517	5559	.	.	1	node_uid=2;filter=PASS;otherside=NC_001146.8:6673-6732_breeze;anchor_details=no_annotated_feature;other_details=no_annotated_feature;contig=caataCAGTGACATATATATACACCCACACCCACACCCATCACAACCCTAACCCTACCCTATTCTAACCCTGATGAACGT
NC_001146.8	cvish	2_breeze_split	6673	6732	.	.	1	node_uid=2;filter=PASS;otherside=NC_001145.3:5517-5559;anchor_details=no_annotated_feature;other_details=no_annotated_feature;contig=caataCAGTGACATATATATACACCCACACCCACACCCATCACAACCCTAACCCTACCCTATTCTAACCCTGATGAACGT
NC_001135.5	cvish	10_anchor_split	148570	148618	.	.	4	node_uid=10;filter=PASS;otherside=NC_001143.9:314190-314228_breeze;anchor_details=YCR018C;cn=0.577;pval=0.7841018388074243;other_details=no_annotated_feature;contig=cggaatTGCATGCACTAGTTACACGATTCTTTGAGGGTGTAATTTTGTTGGAATAAAAATCAACTATCATCTACTAACTAG
NC_001139.9	cvish	13_breeze_split	343336	343415	.	.	8	node_uid=13;filter=PASS;otherside=NC_001139.9:343336-343415;anchor_details=YGL090W;cn=0.846;pval=0.7954180125314025;other_details=YGL090W;cn=0.846;pval=0.7954180125314025;contig=cttcaatctgaatcttacagaggccacgctcatcttCTTCATTTTGTTCTTCATTAACCACAGGGATACAGCTAATGAACCCTGTGGTTAATGAAGAACAAAATGAAGAAG
NC_001224.1	cvish	9_breeze_split	84163	84222	.	.	3	node_uid=9;filter=PASS;otherside=NC_001224.1:83944-83988;anchor_details=no_annotated_feature;other_details=no_annotated_feature;contig=atcttctacggttggactccttCTTAAAAAGGGGTTCGGTCCCCCTCCCATTAGGGAGGGAGACCGAACCCCAAAGGAATAATAAATAATAGTATGT
NC_001224.1	cvish	9_anchor_split	83944	83988	.	.	3	node_uid=9;filter=PASS;otherside=NC_001224.1:84163-84222_breeze;anchor_details=no_annotated_feature;other_details=no_annotated_feature;contig=atcttctacggttggactccttCTTAAAAAGGGGTTCGGTCCCCCTCCCATTAGGGAGGGAGACCGAACCCCAAAGGAATAATAAATAATAGTATGT
NC_001139.9	cvish	13_anchor_split	343336	343415	.	.	8	node_uid=13;filter=PASS;otherside=NC_001139.9:343336-343415_breeze;anchor_details=YGL090W;cn=0.846;pval=0.7954180125314025;other_details=YGL090W;cn=0.846;pval=0.7954180125314025;contig=cttcaatctgaatcttacagaggccacgctcatcttCTTCATTTTGTTCTTCATTAACCACAGGGATACAGCTAATGAACCCTGTGGTTAATGAAGAACAAAATGAAGAAG

### Sheet: DGY1741_vcf_gff
###fileDate=10_07_2023
##source=cvish
##reference=/scratch/work/cgsb/genomes/In_house/Fungi/Saccharomyces_cerevisiae/Gresham/GCF_000146045.2_R64_GAP1/GCF_000146045.2_R64_genomic_GAP1.fna
NC_001144.5	cvish	22_breeze_split	818434	818453	.	.	3	node_uid=22;filter=PASS;otherside=NC_001144.5:818574-818639;anchor_details=tR(CCG)L;cn=0.907;pval=0.7966181698882406;other_details=no_annotated_feature;contig=gaatGCATGCTAACCATTGCACTAGAGGAGCATAATAAATTATCAGAGATAGTAAATTCCTGCTCTAACAAAAAAAAATTATTCATCTGACTTAAATGTGGATATGGACCT
NC_001146.8	cvish	5_breeze_split	479452	479483	.	.	2	node_uid=5;filter=PASS;otherside=NC_001135.5:44508-44619;anchor_details=no_annotated_feature;other_details=no_annotated_feature;contig=gattatataaccacgagtatgacgtcttccagggAAAAAAAAAAAAAAAAAGAAAGCCAAAATAAGGAGCCTTGAAATGTGTATCTGATATATATAATGTGTATGTAAA
NC_001135.5	cvish	5_anchor_split	44508	44619	.	.	2	node_uid=5;filter=PASS;otherside=NC_001146.8:479452-479483_breeze;anchor_details=no_annotated_feature;other_details=no_annotated_feature;contig=gattatataaccacgagtatgacgtcttccagggAAAAAAAAAAAAAAAAAGAAAGCCAAAATAAGGAGCCTTGAAATGTGTATCTGATATATATAATGTGTATGTAAA
NC_001135.5	cvish	16_breeze_split	148577	148598	.	.	4	node_uid=16;filter=PASS;otherside=NC_001135.5:148260-148331;anchor_details=YCR018C;cn=0.537;pval=0.7784750196162658;other_details=YCR018C;cn=0.537;pval=0.7784750196162658;contig=CtagCTTTTATCTGCTGCTTGCCTTTTTTTTTCATTCTCCTTCTTCAGTCTTTTTCCATAGGCGAGTCCACAGGGAatcgtgtaactagtgcatgCT
NC_001224.1	cvish	18_anchor_split	16390	16434	.	.	5	node_uid=18;filter=PASS;otherside=NC_001224.1:24593-24623_breeze;anchor_details=Q0055;cn=2.903;pval=0.7615602703010093Q0070;cn=1.556;pval=0.7934733650013231Q0060;cn=2.355;pval=0.7772762482928515Q0045;cn=1.598;pval=0.7923082735889068Q0065;cn=1.793;pval=0.7896457838232588;other_details=Q0075;cn=1.043;pval=0.7978143390800145Q0045;cn=1.598;pval=0.7923082735889068;contig=TACTTCTTGTTCTTTTTTTTTTATAATATT…
NC_001135.5	cvish	16_anchor_split	148260	148331	.	.	4	node_uid=16;filter=PASS;otherside=NC_001135.5:148577-148598_breeze;anchor_details=YCR018C;cn=0.537;pval=0.7784750196162658;other_details=YCR018C;cn=0.537;pval=0.7784750196162658;contig=CtagCTTTTATCTGCTGCTTGCCTTTTTTTTTCATTCTCCTTCTTCAGTCTTTTTCCATAGGCGAGTCCACAGGGAatcgtgtaactagtgcatgCT
NC_001145.3	cvish	2_breeze_split	165415	165439	.	.	2	node_uid=2;filter=PASS;otherside=NC_001145.3:571246-571338;anchor_details=YMR157C;cn=0.909;pval=0.796801787795086;other_details=no_annotated_feature;contig=aattgagtggctctgacgTCTGTAAATATTACGAAACTGTAGGTAAAGCTGATATCATCTGAGGATGTTTTCTTTTTTTTTTTTTTTTTGTTT
NC_001143.9	cvish	20_breeze_split	498246	498354	.	.	6	node_uid=20;filter=PASS;otherside=NC_001143.9:498246-498354;anchor_details=YKR029C;cn=2.268;pval=0.7249486127082204;other_details=YKR029C;cn=2.268;pval=0.7249486127082204;contig=AGATTGTTATTTATTGAAAGTGAAGAGATACGCGCAAAGTCTTTATAAATCTGTGAAATCCAGAGGAAAAATGAAcaacaatctttagaattatttccacagccgcattcgcc
NC_001145.3	cvish	2_anchor_split	571246	571338	.	.	2	node_uid=2;filter=PASS;otherside=NC_001145.3:165415-165439_breeze;anchor_details=YMR157C;cn=0.909;pval=0.796801787795086;other_details=no_annotated_feature;contig=aattgagtggctctgacgTCTGTAAATATTACGAAACTGTAGGTAAAGCTGATATCATCTGAGGATGTTTTCTTTTTTTTTTTTTTTTTGTTT
NC_001142.9	cvish	15_anchor_split	639160	639183	.	.	1	node_uid=15;filter=PASS;otherside=NC_001142.9:639199-639253_breeze;anchor_details=no_annotated_feature;other_details=no_annotated_feature;contig=agctAATACAGAGAGCAGAGCCAAAATGAAAAGCAAAAAAAAAAAAAAAAAAAAAAAAAAAAAAAAAAAAAAAAAAAATCGAGCCACGTGACCATATATGAA
NC_001144.5	cvish	17_breeze_split	460143	460164	.	.	2	node_uid=17;filter=PASS;otherside=NC_001144.5:460385-460420;anchor_details=NTS1-2;cn=56.566;pval=0.004628974594710189;other_details=NTS1-2;cn=56.566;pval=0.004628974594710189;contig=TAGTGTTTCGCGTATGGTCACCCACTGAACAGTGGGGACATTTTTTTTTTTTTTTTTTTTTAAAAAAAAAAAAAAAAAAAAAGAAAAAAAAAAAAAAAAAAAAAAAAAAAAAAATTAACACTTAACAGATATGGAAAATATTCTCCTCCGATAACCATTTGCCGCATTACACTATATGAC
NC_001144.5	cvish	17_anchor_split	460385	460420	.	.	2	node_uid=17;filter=PASS;otherside=NC_001144.5:460143-460164_breeze;anchor_details=NTS1-2;cn=56.566;pval=0.004628974594710189;other_details=NTS1-2;cn=56.566;pval=0.004628974594710189;contig=TAGTGTTTCGCGTATGGTCACCCACTGAACAGTGGGGACATTTTTTTTTTTTTTTTTTTTTAAAAAAAAAAAAAAAAAAAAAGAAAAAAAAAAAAAAAAAAAAAAAAAAAAAAATTAACACTTAACAGATATGGAAAATATTCTCCTCCGATAACCATTTGCCGCATTACACTATATGAC
NC_001143.9	cvish	20_anchor_split	498246	498354	.	.	6	node_uid=20;filter=PASS;otherside=NC_001143.9:498246-498354_breeze;anchor_details=YKR029C;cn=2.268;pval=0.7249486127082204;other_details=YKR029C;cn=2.268;pval=0.7249486127082204;contig=AGATTGTTATTTATTGAAAGTGAAGAGATACGCGCAAAGTCTTTATAAATCTGTGAAATCCAGAGGAAAAATGAAcaacaatctttagaattatttccacagccgcattcgcc
NC_001139.9	cvish	21_breeze_split	774038	774097	.	.	5	node_uid=21;filter=PASS;otherside=NC_001139.9:779084-779189;anchor_details=no_annotated_feature;other_details=no_annotated_feature;contig=acaattatctcaacattcacccatttctcaattacatcagaacccacactctcttcaatTATTATGTAGAAATTTCGATTCTATTTTGAGGATTCCTATACCCTCGAGTAGAAATTCTAGTATATCCTACATAC
NC_001139.9	cvish	21_anchor_split	779084	779189	.	.	5	node_uid=21;filter=PASS;otherside=NC_001139.9:774038-774097_breeze;anchor_details=no_annotated_feature;other_details=no_annotated_feature;contig=acaattatctcaacattcacccatttctcaattacatcagaacccacactctcttcaatTATTATGTAGAAATTTCGATTCTATTTTGAGGATTCCTATACCCTCGAGTAGAAATTCTAGTATATCCTACATAC
NC_001142.9	cvish	15_breeze_split	639199	639253	.	.	1	node_uid=15;filter=PASS;otherside=NC_001142.9:639160-639183;anchor_details=no_annotated_feature;other_details=no_annotated_feature;contig=agctAATACAGAGAGCAGAGCCAAAATGAAAAGCAAAAAAAAAAAAAAAAAAAAAAAAAAAAAAAAAAAAAAAAAAAATCGAGCCACGTGACCATATATGAA
NC_001144.5	cvish	22_anchor_split	818574	818639	.	.	3	node_uid=22;filter=PASS;otherside=NC_001144.5:818434-818453_breeze;anchor_details=tR(CCG)L;cn=0.907;pval=0.7966181698882406;other_details=no_annotated_feature;contig=gaatGCATGCTAACCATTGCACTAGAGGAGCATAATAAATTATCAGAGATAGTAAATTCCTGCTCTAACAAAAAAAAATTATTCATCTGACTTAAATGTGGATATGGACCT
NC_001224.1	cvish	18_breeze_split	24593	24623	.	.	5	node_uid=18;filter=PASS;otherside=NC_001224.1:16390-16434;anchor_details=Q0055;cn=2.903;pval=0.7615602703010093Q0070;cn=1.556;pval=0.7934733650013231Q0060;cn=2.355;pval=0.7772762482928515Q0045;cn=1.598;pval=0.7923082735889068Q0065;cn=1.793;pval=0.7896457838232588;other_details=Q0075;cn=1.043;pval=0.7978143390800145Q0045;cn=1.598;pval=0.7923082735889068;contig=TACTTCTTGTTCTTTTTTTTTTATAATATTTATGAAA…
